# QTL mapping for aggressiveness variation in *F. graminearum* revealed one causal mutation in FgVe1 velvet protein

**DOI:** 10.1101/2020.06.19.161349

**Authors:** B. Laurent, M. Moinard, C. Spataro, S. Chéreau, E. Zehraoui, R. Blanc, P. Lasserre, N. Ponts, M. Foulongne-Oriol

## Abstract

*Fusarium graminearum* is one of the most frequent causal agents of the *Fusarium* Head Blight in the world, a cereal disease spread throughout the world, reducing grain production and quality. *F. graminearum* isolates are genetically and phenotypically highly diverse. Notably, remarkable variations of aggressiveness between isolates have been observed, which could reflect an adaptive potential of this pathogen. In this study, we aimed to characterize the genetic basis of aggressiveness variation observed in an F1 population, for which genome sequences of both parental strains are available. Aggressiveness was assessed by a panel of *in planta* and *in vitro* proxies during two phenotyping trials including, among others, disease severity and mycotoxin accumulation in wheat spike. One major and single QTL was mapped for all the traits measured, on chromosome I, that explained up to 90% of the variance for disease severity. The confidence interval at the QTL spanned 1.2 Mb and contained 428 genes on the reference genome. Of these, four candidates were selected based on the postulate that a non-synonymous mutation affecting protein function may be responsible for phenotypic differences. Finally, a mutation was identified and functionally validated in the gene *FgVe1*, coding for a velvet protein known to be involved in pathogenicity and secondary metabolism production in several fungi.
