## Supplementary material for "QTL mapping for aggressiveness variation in *F. graminearum* revealed one causal mutation in FgVe1 velvet protein": A. Phenotypic statistics and correlation between trials and traits. B. Distribution of the different phenotypes assayed in the offspring during the se

### Sheet: ReadMe
QTL mapping for aggressiveness variation in F. graminearum revealed one causal mutation in FgVeA velvet protein
B. Laurent, M. Moinard, C. Spataro, S. Chéreau, E. Zehraoui, R. Blanc, P. Lasserre-Züber, N. Ponts, M. Foulongne-Oriol
Supplemental data for the second trial of phenotyping
A) Phenotype statistics
B) Histograms of the different traits measured
C) Principal component analysis of the different traits
D) QTL detection for the different traits measured

### Sheet: A) Phenotype statistics
Table A: Minimal, maximal, median and mean values within the progeny. Spearman rank order correlation between the experiments. * for p-value < 0.01
	Trial 1				Trial 2				Correl. between exp.
Traits	Min	Max	Median	Mean	Min	Max	Median	Mean
Biomass (mg)	20.5	41.2	31.3	30.5	23.7	37.1	31	31	0.28 *
Radial growth (cm²/day)	2.4	12.4	5.6	4	0.9	10.3	3.7	4.4	0.39 *
TCTB in vitro (µg/mg)	0.05	54.2	8.01	15.4	0.62	92.1	8	31.9	0.80 *
Disease severity	0.29	1	0.63	0.73	0.2	1	0.57	0.66	0.74 *
Ergosterol (µg/g)	0	107.1	34.1	35.7	0	240.7	51.1	70.3	0.2
TCTB in planta (µg/g)	27.56	493.8	111.5	194.7	0	2253	186.9	329.8	0.64 *
Conidia (spores/mL)	60000	2600000	1000000	1100000	220000	2900000	1300000	1300000	0.39 *
Table B: Spearman rank order correlation values between the different phenotypes, for the different trials. The values for the first trial are in the upper right of the diagonal of the table and the values for the second trial are in the lower left diagonal of the table.”*” indicates significant values (p-values < 0.05)
	Biomass	Radial growing	TCTB in vitro	Visual symptom	TCTB in planta	Ergosterol	Conidia
Biomass		-0.52*	-0.78*	-0.66*	-0.58*	-0.37*	-0.43*
Radial growing	-0.11		0.70*	0.62*	0.61*	0.38*	0.35*
TCTB in vitro	-0.44*	0.70*		0.76*	0.72*	0.44*	0.51*
Visual symptom	-0.18	0.50*	0.69*		0.78*	0.46*	0.52*
TCTB in planta	-0.24*	0.45*	0.66*	0.73*		0.40*	0.54*
Ergosterol	-0.02	0.28*	0.43*	0.61*	0.47*		0.18
Conidia	0.11	0.21	0	0.24*	0.12	0.24*

### Sheet: B) Histogram T2
																					Grey arrow: INRA156Δmat
																					Dark arrow: INRA-171

### Sheet: C) QTL T2
	Trait	QTL number	Chrom	QTL position (cM)	Confidence interval (cM)	Flanking position 5' a	Flanking position 3' a	LOD score	Threshold b	QTL effect (%)	Additive Effect	Favorable allele c
	Biomass (mg)	0	I	-	-	-	-	-	5.5	-	-	-
	TCTB in vitro (µg/mg)	1	I	92.1	90.9 - 93.2	4032446	5267806	30	5.1	77.4	58.5	A
	Radial Growing (cm²/day)	1	I	98.7	93.2 – 115.0	5267806	5583270	7.27	5.76	28.8	2.3	A
	Conidia production (spores/mL)	0	-	-	-			-	5.6	-	-	-
	Visual symptom (%)	1	I	92.1	90.9 - 93.2	4032446	5267806	45.7	5.2	90.5	57.9	A
	TCTB in planta (µg/g)	1	I	93.2	92.0 – 98.7	4952659	5368315	7.6	9.1	31.5	488	A
	Ergosterol (µg/g)	1	I	92.1	90.9 - 93.2	4032446	5267806	7.06	5.1	32.9	73.2	A
	Morphological aspect	-	I	92.1	90.9 - 93.2	4032446	5267806	25.5	4.27	-	-	-
	a corresponding to the position of the reference genome (RRES v4.0) of the closest marker from one and the other side of the confidence interval
	b Calculated using 500 permutations
	c "A" corresponds to INRA-156Δmat strain and "B" to INRA-171 strain, favorable allele increase trait values
