## Supplementary material for "QTL mapping for aggressiveness variation in *F. graminearum* revealed one causal mutation in FgVe1 velvet protein": Result from the analytical process proposed in Figure 4 and aiming to identify the candidate gene underlying the QTL. A) Genes located in the confiden

### Sheet: ReadMe
QTL mapping for aggressiveness variation in F. graminearum revealed one causal mutation in FgVe1 velvet protein
B. Laurent, M. Moinard, C. Spataro, S. Chéreau, E. Zehraoui, R. Blanc, P. Lasserre-Züber, N. Ponts, M. Foulongne-Oriol
Genes in the QTL position
Gene ID FGRRES v4.0	Gene name according to the version FGRRES v4.0 of the reference genome
Gene ID FGDB v3.1	Gene name according to the version FGDB v3.1 of the reference genome
Gene ID FGRAMPH1	Gene name according to the version FungiDB-46 F. graminearum reference genome
Plant host Expression (Harris et al., 2016)	Transcriptomic data from F. graminearum inoculated in wheat, in maize or in barley.
Causal mutation identification	Result from the analytical process proposed in Figure 3 and aiming to identify the candidate gene underlying the QTL
#CHROM	Chromosome
POS	Position in bp
Gene ID (RRES v4.0)	Gene name according to the version FGRRES v4.0 of the reference genome
Type	Type of variants as indicated by SnpEff software
[INRA156]	Allele in the strain INRA-156
[INRA171]	Allele in the strain INRA-171
NucChange	Position and actual change between the two nucleotide sequences of the gene
Proteic Change	Position and actual change between the two amino acid sequences of the protein after translation
Stage 2	Result from the stage 2 of the analytical process proposed in Figure 3: "Yes" means that the gene has been kept for downstream analysis
ProveanScore	Score from Provean software aiming to predict the effect of non-synonymous substitution and Indel on protein function. Genes are kept for downstream analysis if the score is below -2. See Materials and Methods for more details
Stage 3	Result from the stage 3 of the analytical process proposed in Figure 3: "Yes" means that the gene has been kept for downstream analysis
Stage 4	Result from the stage 4 of the analytical process proposed in Figure 3: "Yes" means that the gene has been kept for downstream analysis

### Sheet: A)Genes QTL position
Gene ID FGRRES v4.0	Gene ID FGDB v3.1	Gene ID_FGRAMPH1	Product Description	Gene start (bp)	Gene end (bp)	Chromosome	Plant host Expression (Harris et al., 2016)
FGRRES_11913	FGSG_11913	FGRAMPH1_01G03031	hypothetical protein	4033209	4034673	1	-
FGRRES_01226	FGSG_01226	FGRAMPH1_01G03033	F-actin capping protein subunit beta	4035718	4036703	1	-
FGRRES_15118	FGSG_15118	FGRAMPH1_01G03035	unnamed protein product	4038362	4038791	1	-
FGRRES_01227	FGSG_01227	FGRAMPH1_01G03037	C-3 sterol dehydrogenase 3-beta-hydroxysteroid dehydrogenase and related dehydrogenase	4041579	4042862	1	-
FGRRES_20031	FGSG_20031	ND	ND	4043473	4043885	1	-
FGRRES_01228	FGSG_01228	FGRAMPH1_01G03041	hypothetical protein	4044498	4045130	1	-
FGRRES_01229	FGSG_01229	FGRAMPH1_01G03043	Cystathionine beta-synthase	4045514	4046153	1	-
FGRRES_01230	FGSG_01230	FGRAMPH1_01G03045	phosphate carrier protein 2	4047439	4048718	1	-
FGRRES_20032	FGSG_20032	ND	ND	4049510	4049694	1	-
FGRRES_01231	FGSG_01231	FGRAMPH1_01G03049	ubiquitin thiolesterase	4053555	4056034	1	-
FGRRES_01232	FGSG_01232	FGRAMPH1_01G03051	transport yos1	4056735	4057198	1	-
FGRRES_01233	FGSG_01233	FGRAMPH1_01G03053	alpha- -mannosyltransferase	4057695	4059470	1	-
FGRRES_01234	FGSG_01234	FGRAMPH1_01G03055	adenylate cyclase	4060004	4067248	1	Wheat
FGRRES_01235	FGSG_01235	FGRAMPH1_01G03057	oligo-1,6-glucosidase	4070587	4072515	1	-
FGRRES_01236	FGSG_01236	FGRAMPH1_01G03059	proteasome component PUP3	4072782	4073452	1	-
FGRRES_01237	FGSG_01237	FGRAMPH1_01G03061	Tether containing UBX domain for GLUT4	4074636	4076225	1	-
FGRRES_01238	FGSG_01238	FGRAMPH1_01G03063	60s ribosomal l36	4076611	4077313	1	-
FGRRES_01239	FGSG_01239	FGRAMPH1_01G03065	hypothetical protein	4078534	4079087	1	-
FGRRES_01240	FGSG_01240	FGRAMPH1_01G03067	triacylglycerol lipase	4079827	4081053	1	-
FGRRES_01241_M	FGSG_01241	FGRAMPH1_01G03069	tyrosine 3-monooxygenase tryptophan 5-monooxygenase activation	4083861	4085393	1	-
FGRRES_01242	FGSG_01242	FGRAMPH1_01G03071	hypothetical protein FPSE_07608	4086513	4086998	1	-
FGRRES_01243	FGSG_01243	FGRAMPH1_01G03073	phosphatidylinositol -bisphosphate 5-phosphatase	4089078	4093168	1	-
FGRRES_01244	FGSG_01244	FGRAMPH1_01G03075	related to PRP39-pre-mRNA splicing factor	4094819	4097146	1	-
FGRRES_01245	FGSG_01245	FGRAMPH1_01G03077	cytochrome c peroxidase	4098980	4100056	1	-
FGRRES_11914	FGSG_11914	FGRAMPH1_01G03079	nadph dehydrogenase	4101283	4102636	1	-
FGRRES_11915	FGSG_11915	FGRAMPH1_01G03081	disulfide-isomerase	4104405	4106044	1	-
FGRRES_01247	FGSG_01247	FGRAMPH1_01G03083	hypothetical protein FPSE_00447	4106471	4106945	1	-
FGRRES_11916	FGSG_11916	FGRAMPH1_01G03085	hypothetical protein	4107331	4108169	1	-
FGRRES_01248	FGSG_01248	FGRAMPH1_01G03087	threonyl-tRNA synthetase	4108791	4111434	1	-
FGRRES_20033	FGSG_20033	ND	ND	4113763	4114409	1	-
FGRRES_01249	FGSG_01249	FGRAMPH1_01G03091	wd repeat-containing	4116519	4119020	1	-
FGRRES_20034	FGSG_20034	ND	ND	4119445	4120132	1	-
FGRRES_01250	FGSG_01250	FGRAMPH1_01G03095	beta-glucosidase btge	4120827	4122729	1	-
FGRRES_01251	FGSG_01251	ND	ND	4124958	4128146	1	Triticum (related: Wheat)
FGRRES_15835	FGSG_15835	FGRAMPH1_01G03099	related to negative regulator of glucose-repressible genes	4130414	4132230	1	-
FGRRES_01253_M	FGSG_01253	ND	ND	4137374	4138904	1	-
FGRRES_15119	FGSG_15119	FGRAMPH1_01G03103	unnamed protein product	4140691	4140852	1	-
FGRRES_11917	FGSG_11917	FGRAMPH1_01G03105	hypothetical protein	4141080	4141589	1	-
FGRRES_11918	FGSG_11918	FGRAMPH1_01G03107	hypothetical protein	4143262	4143447	1	-
FGRRES_01254	FGSG_01254	FGRAMPH1_01G03109	trna wybutosine-synthesizing 2	4144612	4146232	1	-
FGRRES_01255	FGSG_01255	FGRAMPH1_01G03111	Alpha-ketoglutarate-dependent dioxygenase alkB like 3	4146701	4147780	1	-
FGRRES_01256	FGSG_01256	FGRAMPH1_01G03113	di- poly-cis-decaprenylcistransferase	4147844	4148937	1	-
FGRRES_01257	FGSG_01257	FGRAMPH1_01G03115	exocyst complex component sec10	4149570	4152174	1	-
FGRRES_15836	FGSG_15836	FGRAMPH1_01G03117	trna-dihydrouridine synthase 4	4152310	4153678	1	-
FGRRES_15837	FGSG_15837	FGRAMPH1_01G03119	Ankyrin repeat and IBR domain-containing 1	4154903	4157070	1	-
FGRRES_20035	FGSG_20035	ND	ND	4157362	4157717	1	-
FGRRES_01261	FGSG_01261	FGRAMPH1_01G03123	hypothetical protein	4157965	4159158	1	-
FGRRES_20036	FGSG_20036	ND	ND	4160625	4161052	1	-
FGRRES_11921	FGSG_11921	FGRAMPH1_01G03127	molybdopterin synthase sulfur carrier subunit	4161140	4161427	1	-
FGRRES_11922	FGSG_11922	FGRAMPH1_01G03129	40S ribosomal S28	4162210	4162626	1	-
FGRRES_01263	FGSG_01263	FGRAMPH1_01G03131	dynactin subunit 2	4163087	4164469	1	-
FGRRES_01264	FGSG_01264	FGRAMPH1_01G03133	hypothetical protein	4165114	4166856	1	-
FGRRES_01265	FGSG_01265	FGRAMPH1_01G03135	sarcoplasmic/endoplasmic reticulum calcium ATPase 2	4167161	4170343	1	-
FGRRES_01266	FGSG_01266	FGRAMPH1_01G03137	hypothetical protein	4173051	4176191	1	-
FGRRES_01267	FGSG_01267	FGRAMPH1_01G03139	shwachman-bodian-diamond syndrome	4177258	4177720	1	-
FGRRES_15120	FGSG_15120	ND	ND	4178605	4178856	1	-
FGRRES_01268	FGSG_01268	FGRAMPH1_01G03141	hypothetical protein FPSE_00423	4179108	4179665	1	-
FGRRES_01269	FGSG_01269	FGRAMPH1_01G03143	hypothetical protein	4182332	4183066	1	-
FGRRES_01270	FGSG_01270	FGRAMPH1_01G03145	hypothetical protein	4183968	4184650	1	-
FGRRES_01271	FGSG_01271	FGRAMPH1_01G03147	plk kinase	4185866	4188944	1	Triticum (related: Wheat)
FGRRES_15838	FGSG_15838	FGRAMPH1_01G03149	chitin synthase 4	4189810	4193527	1	-
FGRRES_20037	FGSG_20037	ND	ND	4195947	4196183	1	-
FGRRES_01273	FGSG_01273	FGRAMPH1_01G03153	protoplast regeneration and killer toxin resistance	4199155	4201368	1	-
FGRRES_11923_M	FGSG_11923	FGRAMPH1_01G03155	unnamed protein product	4201628	4203149	1	-
FGRRES_01274	FGSG_01274	FGRAMPH1_01G03157	hypothetical protein	4207424	4208173	1	Triticum (related: Wheat)
FGRRES_15839	FGSG_15839	FGRAMPH1_01G03159	ATP-dependent helicase fft2	4209880	4213004	1	-
FGRRES_01276	FGSG_01276	FGRAMPH1_01G03161	Vacuolar ATPase assembly integral membrane VMA21	4213786	4214255	1	-
FGRRES_01277	FGSG_01277	FGRAMPH1_01G03163	hypothetical protein	4214916	4216260	1	-
FGRRES_01278_M	FGSG_01278	FGRAMPH1_01G03165	60S ribosomal L33	4222026	4222760	1	-
FGRRES_15840	FGSG_15840	FGRAMPH1_01G03167	unnamed protein product	4222804	4224070	1	-
FGRRES_01279	FGSG_01279	FGRAMPH1_01G03169	glucose-6-phosphate 1-dehydrogenase	4225891	4227614	1	-
FGRRES_01280	FGSG_01280	FGRAMPH1_01G03171	mediator of rna polymerase ii transcription subunit 14	4228615	4231781	1	-
FGRRES_01281	FGSG_01281	FGRAMPH1_01G03173	protoporphyrinogen oxidase	4232128	4234050	1	-
FGRRES_01282	FGSG_01282	FGRAMPH1_01G03175	hypothetical protein	4234684	4236208	1	-
FGRRES_01283	FGSG_01283	FGRAMPH1_01G03177	beta-n-acetylhexosaminidase	4238479	4240369	1	-
FGRRES_01284	FGSG_01284	FGRAMPH1_01G03179	cytochrome P450 52A13	4241848	4243561	1	-
FGRRES_01285	FGSG_01285	FGRAMPH1_01G03181	aromatic amino acid aminotransferase i	4243761	4245621	1	-
FGRRES_11924	FGSG_11924	FGRAMPH1_01G03183	hypothetical protein	4246557	4247637	1	-
FGRRES_01286	FGSG_01286	FGRAMPH1_01G03185	hypothetical protein	4248044	4248884	1	-
FGRRES_01287	FGSG_01287	FGRAMPH1_01G03187	RIC1 like	4249835	4253196	1	-
FGRRES_15841	FGSG_15841	FGRAMPH1_01G03189	casein kinase ii subunit beta-2	4254137	4255134	1	-
FGRRES_01289	FGSG_01289	FGRAMPH1_01G03191	diacylglycerol pyrophosphate phosphatase	4255888	4257391	1	-
FGRRES_15121	FGSG_15121	FGRAMPH1_01G03193	unnamed protein product	4258972	4259250	1	-
FGRRES_01290	FGSG_01290	FGRAMPH1_01G03195	60S ribosomal protein RML2	4260210	4261436	1	Triticum (related: Wheat)
FGRRES_01291_M	FGSG_01291	FGRAMPH1_01G03197	G2/mitotic-specific cyclin-B	4262973	4264573	1	-
FGRRES_01292	FGSG_01292	FGRAMPH1_01G03199	tho complex subunit 3	4265761	4267002	1	-
FGRRES_01293	FGSG_01293	FGRAMPH1_01G03201	transcription factor	4268767	4271620	1	Triticum (related: Wheat)
FGRRES_01294	FGSG_01294	FGRAMPH1_01G03203	Glutathione S-transferase omega-1	4272522	4274389	1	-
FGRRES_01295	FGSG_01295	FGRAMPH1_01G03205	inorganic phosphate transporter PHO84	4274593	4276935	1	Triticum (related: Wheat)
FGRRES_01296	FGSG_01296	ND	ND	4279518	4280872	1	-
FGRRES_15842	FGSG_15842	FGRAMPH1_01G03209	acetate kinase	4281376	4282819	1	-
FGRRES_11927	FGSG_11927	FGRAMPH1_01G03211	hypothetical protein	4283325	4283633	1	-
FGRRES_01298	FGSG_01298	FGRAMPH1_01G03213	transcription factor	4283873	4284763	1	Triticum (related: Wheat)
FGRRES_11928	FGSG_11928	ND	ND	4287082	4288172	1	-
FGRRES_01299	FGSG_01299	FGRAMPH1_01G03217	pre-mRNA splicing factor	4293364	4295256	1	-
FGRRES_01300	FGSG_01300	FGRAMPH1_01G03219	pre-mRNA-splicing factor clf1	4295840	4297864	1	-
FGRRES_01301	FGSG_01301	FGRAMPH1_01G03221	hypothetical protein	4299425	4301569	1	-
FGRRES_01302	FGSG_01302	FGRAMPH1_01G03223	related to mfs-multidrug-resistance transporter	4303679	4305320	1	-
FGRRES_01303	FGSG_01303	FGRAMPH1_01G03225	hypothetical protein	4305969	4307320	1	-
FGRRES_01304	FGSG_01304	FGRAMPH1_01G03227	la family	4309438	4311809	1	-
FGRRES_20038	FGSG_20038	ND	ND	4313080	4314790	1	-
FGRRES_01306	FGSG_01306	FGRAMPH1_01G03231	transport SFT2	4315263	4316285	1	-
FGRRES_01307	FGSG_01307	FGRAMPH1_01G03235	bhlh family transcription factor	4321178	4322743	1	Triticum (related: Wheat)
FGRRES_01308	FGSG_01308	FGRAMPH1_01G03233	nitrogen permease regulator 3	4323412	4325749	1	-
FGRRES_01309	FGSG_01309	FGRAMPH1_01G03237	choline ethanolamine	4328458	4329779	1	-
FGRRES_11929	FGSG_11929	FGRAMPH1_01G03239	hypothetical protein	4332737	4333241	1	-
FGRRES_11930	FGSG_11930	FGRAMPH1_01G03241	hypothetical protein	4333902	4334237	1	-
FGRRES_01310	FGSG_01310	ND	ND	4334546	4338187	1	Triticum (related: Wheat)
FGRRES_01311	FGSG_01311	FGRAMPH1_01G03245	mfs transporter	4338867	4340952	1	-
FGRRES_01312	FGSG_01312	FGRAMPH1_01G03247	AGC kinase	4344565	4350380	1	Triticum (related: Wheat)
FGRRES_01313	FGSG_01313	FGRAMPH1_01G03249	ap-1 transcription factor	4355369	4356750	1	-
FGRRES_01314	FGSG_01314	FGRAMPH1_01G03251	eukaryotic translation initiation factor 3 subunit 7	4357188	4359076	1	-
FGRRES_01315	FGSG_01315	FGRAMPH1_01G03253	unspecified product	4360595	4361101	1	-
FGRRES_01316	FGSG_01316	FGRAMPH1_01G03255	related to ABP1-actin-binding	4361574	4364176	1	-
FGRRES_01317	FGSG_01317	FGRAMPH1_01G03257	monothiol glutaredoxin-4	4365254	4366065	1	-
FGRRES_01318	FGSG_01318	FGRAMPH1_01G03259	transcription factor	4368315	4371095	1	Triticum (related: Wheat)
FGRRES_01319	FGSG_01319	FGRAMPH1_01G03261	hypothetical protein	4371729	4376021	1	Triticum (related: Wheat)
FGRRES_01320	FGSG_01320	FGRAMPH1_01G03263	dynamin-1	4376819	4379471	1	-
FGRRES_20039	FGSG_20039	ND	ND	4380004	4380283	1	-
FGRRES_15006	FGSG_15006	ND	ND	4380358	4380654	1	-
FGRRES_01321	FGSG_01321	FGRAMPH1_01G03265	hydrogen peroxide-inducible hic-5	4381298	4383758	1	-
FGRRES_01322	FGSG_01322	FGRAMPH1_01G03267	ubiquitin family	4384471	4384866	1	-
FGRRES_11931_M	FGSG_11931	ND	ND	4386102	4386341	1	-
FGRRES_01323	FGSG_01323	FGRAMPH1_01G03271	nuclear pore	4387039	4389913	1	-
FGRRES_01324	FGSG_01324	FGRAMPH1_01G03273	hypothetical protein	4390389	4391162	1	-
FGRRES_01325	FGSG_01325	FGRAMPH1_01G03275	hypothetical protein	4391480	4392667	1	-
FGRRES_01326	FGSG_01326	FGRAMPH1_01G03277	F-box involved in pathogenicity	4398314	4399966	1	Barley
FGRRES_01327	FGSG_01327	ND	ND	4401363	4403585	1	Triticum (related: Wheat)
FGRRES_01328	FGSG_01328	FGRAMPH1_01G03281	V-type H+-transporting ATPase subunit C	4404648	4406044	1	-
FGRRES_01329	FGSG_01329	FGRAMPH1_01G03283	adenylyl-sulfate kinase	4406247	4406864	1	-
FGRRES_01330	FGSG_01330	FGRAMPH1_01G03285	thioesterase family	4408031	4408984	1	-
FGRRES_01331	FGSG_01331	FGRAMPH1_01G03287	hypothetical protein	4409668	4410225	1	-
FGRRES_01332	FGSG_01332	FGRAMPH1_01G03289	ribosome biogenesis mak21	4410385	4413522	1	-
FGRRES_01333	FGSG_01333	FGRAMPH1_01G03291	prolyl-trna synthetase	4413850	4415923	1	-
FGRRES_01334	FGSG_01334	FGRAMPH1_01G03293	alpha subunit	4416275	4416988	1	-
FGRRES_01335	FGSG_01335	FGRAMPH1_01G03295	hypothetical protein	4417130	4418803	1	-
FGRRES_01336	FGSG_01336	FGRAMPH1_01G03297	origin recognition complex subunit 1	4420098	4422418	1	-
FGRRES_01337	FGSG_01337	FGRAMPH1_01G03299	pre-mRNA-splicing factor prp46	4422496	4423971	1	-
FGRRES_01338_M	FGSG_01338	FGRAMPH1_01G03301	26s proteasome non-atpase regulatory subunit 10	4424316	4425444	1	-
FGRRES_01339	FGSG_01339	FGRAMPH1_01G03303	tata element modulatory factor	4425567	4428299	1	-
FGRRES_15843	FGSG_15843	ND	ND	4429330	4439276	1	-
FGRRES_01340	FGSG_01340	FGRAMPH1_01G03309	hypothetical protein FPSE_03378	4445685	4446278	1	-
FGRRES_01341	FGSG_01341	FGRAMPH1_01G03307	transcription factor	4447127	4449321	1	Triticum (related: Wheat)
FGRRES_01342	FGSG_01342	FGRAMPH1_01G03311	alternative oxidase	4452600	4453787	1	-
FGRRES_01343	FGSG_01343	FGRAMPH1_01G03313	translation initiation factor 3 subunit j	4455928	4457052	1	-
FGRRES_15844	FGSG_15844	FGRAMPH1_01G03315	mitochondrial distribution and morphology	4457945	4460221	1	-
FGRRES_01345	FGSG_01345	FGRAMPH1_01G03317	pre-rrna-processing pno1	4460692	4461575	1	-
FGRRES_11935_M	FGSG_11935	ND	ND	4462181	4462730	1	-
FGRRES_01346	FGSG_01346	FGRAMPH1_01G03321	enolase	4464005	4465496	1	-
FGRRES_01347	FGSG_01347	FGRAMPH1_01G03323	bub kinase	4465991	4469786	1	Triticum (related: Wheat)
FGRRES_01348	FGSG_01348	FGRAMPH1_01G03325	ap endonuclease 1	4470208	4471687	1	-
FGRRES_01349	FGSG_01349	FGRAMPH1_01G03327	diacylglycerol O-acyltransferase 2A	4472133	4473853	1	-
FGRRES_01350	FGSG_01350	FGRAMPH1_01G03329	transcription factor	4474934	4476775	1	Triticum (related: Wheat)
FGRRES_20040	FGSG_20040	ND	ND	4479903	4480198	1	-
FGRRES_01351	FGSG_01351	FGRAMPH1_01G03333	murein transglycosylase	4485646	4487028	1	-
FGRRES_01352	FGSG_01352	FGRAMPH1_01G03335	hypothetical protein	4488471	4490320	1	-
FGRRES_01353	FGSG_01353	FGRAMPH1_01G03337	histone deacetylase phd1	4491388	4492896	1	Triticum (related: Wheat)
FGRRES_01354	FGSG_01354	FGRAMPH1_01G03341	Chromatin modification-related YNG2	4494336	4495613	1	-
FGRRES_01355	FGSG_01355	FGRAMPH1_01G03339	histidine methyltransferase 1	4495831	4496966	1	-
FGRRES_01356	FGSG_01356	FGRAMPH1_01G03343	acetate non-utilizing protein 9	4497263	4497761	1	-
FGRRES_01357	FGSG_01357	FGRAMPH1_01G03345	atp-dependent rna helicase prh1	4498038	4500386	1	-
FGRRES_01358	FGSG_01358	FGRAMPH1_01G03347	synaptosomal-associated 23kda	4500879	4502183	1	-
FGRRES_01359	FGSG_01359	FGRAMPH1_01G03349	GTP-binding 2	4504465	4507071	1	-
FGRRES_01360	FGSG_01360	FGRAMPH1_01G03351	er membrane complex subunit	4507279	4507699	1	-
FGRRES_01361	FGSG_01361	FGRAMPH1_01G03353	uroporphyrinogen decarboxylase	4508143	4509491	1	-
FGRRES_11936	FGSG_11936	FGRAMPH1_01G03355	hypothetical protein	4509945	4510400	1	-
FGRRES_15845	FGSG_15845	FGRAMPH1_01G03357	hypothetical protein	4512436	4514119	1	Triticum (related: Wheat)
FGRRES_11938	FGSG_11938	FGRAMPH1_01G03359	ATP phosphoribosyltransferase	4516308	4517502	1	-
FGRRES_01363	FGSG_01363	FGRAMPH1_01G03361	hypothetical protein	4518381	4518982	1	-
FGRRES_11939	FGSG_11939	FGRAMPH1_01G03363	calcium channel subunit Cch1	4519784	4520068	1	-
FGRRES_01364	FGSG_01364	FGRAMPH1_01G03365	calcium-channel cch1	4521080	4527607	1	Triticum (related: Wheat)
FGRRES_01365	FGSG_01365	ND	ND	4528110	4530496	1	-
FGRRES_01366	FGSG_01366	FGRAMPH1_01G03369	related to mating type 1-2	4532153	4533769	1	Triticum (related: Wheat)
FGRRES_11940	FGSG_11940	FGRAMPH1_01G03371	dna mismatch repair msh5	4534198	4534661	1	-
FGRRES_11941	FGSG_11941	FGRAMPH1_01G03373	dna mismatch repair msh5	4535247	4538278	1	-
FGRRES_01368	FGSG_01368	FGRAMPH1_01G03375	hypothetical protein	4539353	4540120	1	-
FGRRES_11942	FGSG_11942	FGRAMPH1_01G03377	hypothetical protein	4540775	4541728	1	-
FGRRES_01369	FGSG_01369	FGRAMPH1_01G03379	phosphatase PP2A regulatory subunit B	4544027	4545672	1	-
FGRRES_20041	FGSG_20041	ND	ND	4545689	4546093	1	-
FGRRES_01370	FGSG_01370	FGRAMPH1_01G03381	UDP-N-acetylglucosamine transporter yea4	4546823	4548323	1	-
FGRRES_01371_M	FGSG_01371	FGRAMPH1_01G03383	amp deaminase	4549693	4552914	1	-
FGRRES_01372	FGSG_01372	ND	ND	4553945	4557498	1	-
FGRRES_01373	FGSG_01373	FGRAMPH1_01G03387	TLC domain-containing	4557967	4559012	1	-
FGRRES_01374	FGSG_01374	FGRAMPH1_01G03389	oligomeric golgi complex subunit 8	4559800	4561080	1	-
FGRRES_01375	FGSG_01375	FGRAMPH1_01G03391	Solute carrier family 25 member 38 like	4561245	4562337	1	-
FGRRES_01376	FGSG_01376	FGRAMPH1_01G03393	reticulocyte-binding 2 like a	4562458	4564213	1	-
FGRRES_01377	FGSG_01377	FGRAMPH1_01G03395	prefoldin subunit 1	4565134	4565681	1	-
FGRRES_01378	FGSG_01378	FGRAMPH1_01G03397	hypothetical protein	4567019	4570129	1	Triticum (related: Wheat)
FGRRES_01379	FGSG_01379	FGRAMPH1_01G03399	4-coumarate:coenzyme A ligase	4571516	4571851	1	-
FGRRES_01381	FGSG_01381	FGRAMPH1_01G03401	small nuclear ribonucleo	4576279	4576605	1	-
FGRRES_01382	FGSG_01382	FGRAMPH1_01G03403	amino acid transporter	4577690	4579489	1	-
FGRRES_01383	FGSG_01383	FGRAMPH1_01G03405	hypothetical protein	4580369	4580992	1	-
FGRRES_01384	FGSG_01384	FGRAMPH1_01G03407	hypothetical protein	4581639	4582580	1	-
FGRRES_01385	FGSG_01385	ND	ND	4584217	4585026	1	-
FGRRES_01386	FGSG_01386	FGRAMPH1_01G03411	nucleolar GTP-binding protein 2	4586419	4588679	1	-
FGRRES_01387	FGSG_01387	FGRAMPH1_01G03415	hypothetical protein	4589015	4589923	1	-
FGRRES_01388	FGSG_01388	FGRAMPH1_01G03413	ATP-binding subfamily G (WHITE) member 2	4590247	4593648	1	-
FGRRES_01389	FGSG_01389	FGRAMPH1_01G03417	aspartate aminotransferase	4595575	4596879	1	-
FGRRES_01390	FGSG_01390	FGRAMPH1_01G03419	aspartic-type endopeptidase opsb	4598593	4600127	1	-
FGRRES_01391	FGSG_01391	FGRAMPH1_01G03421	elongation factor G 1	4600628	4603151	1	-
FGRRES_01392	FGSG_01392	FGRAMPH1_01G03423	homoisocitrate dehydrogenase	4603549	4604684	1	-
FGRRES_01393	FGSG_01393	FGRAMPH1_01G03425	hypothetical protein	4607390	4609114	1	-
FGRRES_01394	FGSG_01394	FGRAMPH1_01G03427	30s ribosomal s8	4609493	4609993	1	-
FGRRES_01395	FGSG_01395	FGRAMPH1_01G03429	kynurenine 3-monooxygenase	4610806	4612598	1	-
FGRRES_01396	FGSG_01396	FGRAMPH1_01G03431	hypothetical protein	4613228	4613706	1	-
FGRRES_01397	FGSG_01397	FGRAMPH1_01G03433	methionine aminopeptidase 1 precursor	4615237	4616639	1	-
FGRRES_01398	FGSG_01398	FGRAMPH1_01G03435	ER-derived vesicles ERV14	4617630	4618258	1	-
FGRRES_01399	FGSG_01399	FGRAMPH1_01G03437	mrna splicing factor	4619131	4620720	1	-
FGRRES_01400	FGSG_01400	FGRAMPH1_01G03439	set 5	4621589	4622281	1	-
FGRRES_01401	FGSG_01401	FGRAMPH1_01G03441	unnamed protein product	4623367	4624522	1	-
FGRRES_01402	FGSG_01402	FGRAMPH1_01G03443	hypothetical protein	4627265	4628255	1	-
FGRRES_11943	FGSG_11943	FGRAMPH1_01G03445	8-demethyl-8-alpha-L-rhamnosyl tetracenomycin-C 2 -O- partial	4628755	4629565	1	-
FGRRES_15846	FGSG_15846	ND	ND	4629694	4630709	1	-
FGRRES_15125	FGSG_15125	FGRAMPH1_01G03449	unnamed protein product	4631589	4631931	1	-
FGRRES_01404	FGSG_01404	FGRAMPH1_01G03451	hypothetical protein	4632372	4633819	1	-
FGRRES_01405	FGSG_01405	FGRAMPH1_01G03453	related to hydroxyproline-rich glyco precursor	4635728	4637114	1	-
FGRRES_15847	FGSG_15847	FGRAMPH1_01G03455	dna polymerase kappa subunit	4637689	4639661	1	-
FGRRES_01407	FGSG_01407	FGRAMPH1_01G03457	high-affinity potassium transport	4639817	4642163	1	-
FGRRES_01408	FGSG_01408	FGRAMPH1_01G03459	FK506-binding protein	4644779	4645619	1	-
FGRRES_11944	FGSG_11944	FGRAMPH1_01G03461	hypothetical protein FPSE_08548	4648394	4648729	1	-
FGRRES_01409	FGSG_01409	FGRAMPH1_01G03463	hypothetical protein	4649869	4650367	1	-
FGRRES_01410_M	FGSG_01410	FGRAMPH1_01G03465	myosin-1	4652161	4655923	1	-
FGRRES_01411	FGSG_01411	FGRAMPH1_01G03467	palmitoyltransferase PFA4	4656319	4657632	1	Triticum (related: Wheat)
FGRRES_01412	FGSG_01412	FGRAMPH1_01G03469	capsular associated	4658093	4661218	1	-
FGRRES_20042	FGSG_20042	ND	ND	4662939	4663805	1	-
FGRRES_15848	FGSG_15848	ND	ND	4666422	4668433	1	-
FGRRES_01414	FGSG_01414	FGRAMPH1_01G03475	Laminin subunit alpha-2	4670418	4672793	1	-
FGRRES_01415	FGSG_01415	FGRAMPH1_01G03477	er membrane complex subunit	4673481	4674341	1	-
FGRRES_11946	FGSG_11946	FGRAMPH1_01G03479	related to rna-binding fus tls	4674669	4675723	1	-
FGRRES_11947	FGSG_11947	FGRAMPH1_01G03481	low temperature requirement a	4676805	4678194	1	-
FGRRES_01417	FGSG_01417	FGRAMPH1_01G03483	O-acetylhomoserine	4679299	4681030	1	-
FGRRES_11948	FGSG_11948	FGRAMPH1_01G03485	hypothetical protein	4681755	4682153	1	-
FGRRES_01418	FGSG_01418	FGRAMPH1_01G03487	hypothetical protein	4682551	4683084	1	-
FGRRES_11949	FGSG_11949	FGRAMPH1_01G03489	hypothetical protein	4684160	4684369	1	-
FGRRES_01419	FGSG_01419	FGRAMPH1_01G03491	long-chain acyl- synthetase	4685813	4688148	1	-
FGRRES_01420	FGSG_01420	FGRAMPH1_01G03493	hypothetical protein	4688951	4692392	1	-
FGRRES_01421	FGSG_01421	FGRAMPH1_01G03495	DNA replication protein YHM2	4693110	4694233	1	-
FGRRES_01422	FGSG_01422	FGRAMPH1_01G03497	citrate synthase	4696236	4697969	1	-
FGRRES_01424	FGSG_01424	FGRAMPH1_01G03499	rpb7-binding seb1	4701611	4704161	1	-
FGRRES_11950	FGSG_11950	FGRAMPH1_01G03501	hypothetical protein	4710394	4712629	1	-
FGRRES_11951	FGSG_11951	FGRAMPH1_01G03503	hypothetical protein	4712939	4713292	1	-
FGRRES_01425	FGSG_01425	FGRAMPH1_01G03505	plasma membrane ATPase	4718117	4721125	1	-
FGRRES_01426	FGSG_01426	FGRAMPH1_01G03507	myocyte-specific enhancer factor 2d	4721579	4723250	1	-
FGRRES_15849	FGSG_15849	FGRAMPH1_01G03509	zinc finger OZF-like	4726862	4728079	1	-
FGRRES_15850	FGSG_15850	FGRAMPH1_01G03511	zinc finger 76 (expressed in testis)	4728344	4729255	1	-
FGRRES_01428	FGSG_01428	FGRAMPH1_01G03513	bZIP transcription factor	4730565	4732717	1	-
FGRRES_01429	FGSG_01429	FGRAMPH1_01G03515	nucleoporin-interacting nic96	4734155	4737710	1	-
FGRRES_01430	FGSG_01430	FGRAMPH1_01G03517	related to D-ribulokinase	4738214	4740275	1	-
FGRRES_01431	FGSG_01431	FGRAMPH1_01G03519	hypothetical protein	4742671	4745481	1	-
FGRRES_01432	FGSG_01432	FGRAMPH1_01G03521	related to VTC2- polyphosphate synthetase	4746673	4749093	1	-
FGRRES_01433	FGSG_01433	FGRAMPH1_01G03523	glutamate synthase precursor	4751186	4757638	1	-
FGRRES_11954	FGSG_11954	FGRAMPH1_01G03525	hypothetical protein	4762220	4762694	1	-
FGRRES_01434	FGSG_01434	FGRAMPH1_01G03527	replicase poly 1a	4764231	4765408	1	-
FGRRES_01435_M	FGSG_01435	FGRAMPH1_01G03529	blocked early in transport 1	4765824	4766497	1	-
FGRRES_01436	FGSG_01436	FGRAMPH1_01G03531	histone -specific chaperone chz1	4767282	4767751	1	-
FGRRES_01437	FGSG_01437	FGRAMPH1_01G03533	hypothetical protein	4768900	4769525	1	-
FGRRES_01438	FGSG_01438	FGRAMPH1_01G03535	phosphate system cyclin pho80	4770085	4771199	1	-
FGRRES_01439	FGSG_01439	FGRAMPH1_01G03537	hypothetical protein	4773745	4776855	1	-
FGRRES_01440	FGSG_01440	FGRAMPH1_01G03539	plasma membrane yro2	4778549	4779558	1	-
FGRRES_15126	FGSG_15126	FGRAMPH1_01G03541	unnamed protein product	4783822	4784591	1	-
FGRRES_15127	FGSG_15127	FGRAMPH1_01G03543	unnamed protein product	4785278	4785553	1	-
FGRRES_11955	FGSG_11955	FGRAMPH1_01G03545	velvet 1	4786462	4788117	1	Triticum (related: Wheat)
FGRRES_11956	FGSG_11956	FGRAMPH1_01G03547	hypothetical protein	4789595	4791034	1	-
FGRRES_01442	FGSG_01442	FGRAMPH1_01G03549	spt23-suppressor of ty retrotransposon	4792195	4796464	1	-
FGRRES_20043	FGSG_20043	ND	ND	4798376	4799082	1	-
FGRRES_01443	FGSG_01443	ND	ND	4802121	4803426	1	-
FGRRES_01444	FGSG_01444	FGRAMPH1_01G03555	trna-specific adenosine deaminase subunit tad3	4804300	4805658	1	-
FGRRES_01445	FGSG_01445	ND	ND	4811518	4814136	1	-
FGRRES_01446	FGSG_01446	FGRAMPH1_01G03559	u3 small nucleolar rna associated	4815151	4816595	1	-
FGRRES_01447	FGSG_01447	FGRAMPH1_01G03561	DNA-directed RNA polymerase II 33 kDa polypeptide	4817058	4818193	1	-
FGRRES_15851	FGSG_15851	FGRAMPH1_01G03563	mitochondrial dicarboxylate transporter	4818585	4819709	1	-
FGRRES_01449	FGSG_01449	FGRAMPH1_01G03565	phenylalanyl-tRNA synthetase	4820397	4821915	1	-
FGRRES_01450	FGSG_01450	FGRAMPH1_01G03567	inhibitor of calcineurin	4824906	4825673	1	-
FGRRES_01451	FGSG_01451	FGRAMPH1_01G03569	Latex clearing	4826027	4827669	1	-
FGRRES_01452	FGSG_01452	FGRAMPH1_01G03571	Required for respiratory growth mitochondrial	4829148	4830185	1	-
FGRRES_01453	FGSG_01453	FGRAMPH1_01G03573	short-chain dehydrogenase reductase family	4830752	4831866	1	-
FGRRES_01454	FGSG_01454	FGRAMPH1_01G03575	serine threonine kinase	4834147	4835961	1	-
FGRRES_01455_M	FGSG_01455	ND	ND	4839004	4839525	1	-
FGRRES_11957	FGSG_11957	FGRAMPH1_01G03579	hypothetical protein	4840057	4840882	1	-
FGRRES_01457	FGSG_01457	ND	ND	4842475	4845493	1	Triticum (related: Wheat)
FGRRES_01458	FGSG_01458	FGRAMPH1_01G03583	hypothetical protein	4846285	4847725	1	-
FGRRES_01459	FGSG_01459	FGRAMPH1_01G03585	hypothetical protein	4849440	4850123	1	-
FGRRES_01460	FGSG_01460	FGRAMPH1_01G03587	hypothetical protein	4851349	4851669	1	-
FGRRES_01461	FGSG_01461	FGRAMPH1_01G03589	hypothetical protein FPSE_08491	4855358	4856695	1	-
FGRRES_01462	FGSG_01462	FGRAMPH1_01G03591	related to pyridoxamine phosphate oxidase family	4857171	4857980	1	-
FGRRES_01463	FGSG_01463	FGRAMPH1_01G03593	transcription factor	4859018	4861192	1	-
FGRRES_01464	FGSG_01464	FGRAMPH1_01G03595	serine/threonine-protein phosphatase PP1-1	4861776	4863145	1	-
FGRRES_01465	FGSG_01465	FGRAMPH1_01G03597	trna wybutosine-synthesizing 2	4863604	4864740	1	-
FGRRES_01466	FGSG_01466	FGRAMPH1_01G03599	secretory pathway	4864895	4865546	1	-
FGRRES_01467	FGSG_01467	FGRAMPH1_01G03601	origin recognition complex subunit 6	4866242	4867431	1	-
FGRRES_01468	FGSG_01468	FGRAMPH1_01G03603	hypothetical protein	4867549	4868877	1	-
FGRRES_01469	FGSG_01469	FGRAMPH1_01G03605	3-oxoacyl-[acyl-carrier ] reductase	4870596	4871635	1	-
FGRRES_01470	FGSG_01470	FGRAMPH1_01G03607	zinc-finger protein ZPR1	4872083	4873591	1	-
FGRRES_11958	FGSG_11958	FGRAMPH1_01G03609	hypothetical protein	4873922	4874476	1	-
FGRRES_11959	FGSG_11959	ND	ND	4874876	4875581	1	-
FGRRES_01472	FGSG_01472	FGRAMPH1_01G03613	hypothetical protein	4875919	4878108	1	-
FGRRES_15852	FGSG_15852	FGRAMPH1_01G03615	glycerophosphocholine phosphodiesterase	4879533	4883229	1	-
FGRRES_01474	FGSG_01474	FGRAMPH1_01G03617	hypothetical protein	4887262	4887764	1	-
FGRRES_11960	FGSG_11960	FGRAMPH1_01G03619	hypothetical protein	4895284	4895607	1	-
FGRRES_11961	FGSG_11961	FGRAMPH1_01G03621	krab zinc finger	4897385	4898278	1	-
FGRRES_01475	FGSG_01475	FGRAMPH1_01G03623	cell division protease ftsH	4899928	4902188	1	-
FGRRES_01476	FGSG_01476	FGRAMPH1_01G03625	related to aldehyde reductase II	4903041	4904253	1	-
FGRRES_01477	FGSG_01477	FGRAMPH1_01G03627	hypothetical protein	4904478	4905879	1	-
FGRRES_15128	FGSG_15128	FGRAMPH1_01G03629	unnamed protein product	4906502	4906860	1	-
FGRRES_01478	FGSG_01478	FGRAMPH1_01G03631	hypothetical protein	4909151	4911273	1	-
FGRRES_01479	FGSG_01479	FGRAMPH1_01G03633	hypothetical protein	4912302	4912847	1	-
FGRRES_01480	FGSG_01480	FGRAMPH1_01G03635	trna-splicing endonuclease subunit sen-54	4917163	4918521	1	-
FGRRES_01481	FGSG_01481	FGRAMPH1_01G03637	probable arrestin domain	4919470	4920816	1	-
FGRRES_01482	FGSG_01482	FGRAMPH1_01G03639	hypothetical protein	4922789	4924796	1	-
FGRRES_15853	FGSG_15853	FGRAMPH1_01G03641	unnamed protein product	4925424	4929787	1	-
FGRRES_01484	FGSG_01484	FGRAMPH1_01G03643	sugar transporter family	4932103	4933891	1	-
FGRRES_01485	FGSG_01485	FGRAMPH1_01G03645	glucose-6-phosphate 1-epimerase	4934693	4935743	1	-
FGRRES_01486	FGSG_01486	FGRAMPH1_01G03647	phospho-2-dehydro-3-deoxyheptonate aldolase	4936123	4937532	1	-
FGRRES_01487	FGSG_01487	FGRAMPH1_01G03649	hypothetical protein	4938341	4938661	1	-
FGRRES_01488	FGSG_01488	FGRAMPH1_01G03651	hypothetical protein	4939123	4942608	1	Triticum (related: Wheat)
FGRRES_01489	FGSG_01489	FGRAMPH1_01G03653	rhodopsin family partial	4943756	4944134	1	-
FGRRES_01490	FGSG_01490	FGRAMPH1_01G03657	ribonuclease p mrp subunit rpp1	4945078	4946004	1	-
FGRRES_01491	FGSG_01491	FGRAMPH1_01G03655	hypothetical protein	4946250	4947683	1	-
FGRRES_01492	FGSG_01492	FGRAMPH1_01G03659	hypothetical protein	4948310	4949019	1	-
FGRRES_01493_M	FGSG_01493	ND	ND	4949541	4950490	1	-
FGRRES_15854	FGSG_15854	FGRAMPH1_01G03663	hypothetical protein	4950838	4951773	1	-
FGRRES_01495	FGSG_01495	FGRAMPH1_01G03665	Mediator of RNA polymerase II transcription subunit 8	4952740	4953588	1	-
FGRRES_01496	FGSG_01496	FGRAMPH1_01G03667	choline-sulfatase	4954820	4956548	1	-
FGRRES_01497	FGSG_01497	FGRAMPH1_01G03669	IQ domain-containing containing GTPase activating	4961560	4966886	1	-
FGRRES_01498	FGSG_01498	FGRAMPH1_01G03671	sporulation rmd8	4968487	4970474	1	-
FGRRES_01499	FGSG_01499	FGRAMPH1_01G03673	triose-phosphate transporter	4971106	4972330	1	-
FGRRES_01500	FGSG_01500	FGRAMPH1_01G03675	hypothetical protein	4973019	4973570	1	-
FGRRES_15855_M	FGSG_15855	FGRAMPH1_01G03677	cu2+-exporting atpase	4975712	4979365	1	-
FGRRES_01502	FGSG_01502	FGRAMPH1_01G03679	COP9 signalosome complex subunit 7a	4981817	4982701	1	-
FGRRES_01503	FGSG_01503	FGRAMPH1_01G03681	hypothetical protein	4983193	4984382	1	Triticum (related: Wheat)
FGRRES_01504	FGSG_01504	FGRAMPH1_01G03683	60S ribosomal protein L31	4985036	4985584	1	-
FGRRES_01505	FGSG_01505	FGRAMPH1_01G03685	ubiquitin-conjugating enzyme E2-20 kDa	4986024	4986665	1	-
FGRRES_01506_M	FGSG_01506	FGRAMPH1_01G03687	camk camkl chk1 kinase	4987542	4989244	1	Triticum (related: Wheat)
FGRRES_15856	FGSG_15856	FGRAMPH1_01G03689	unnamed protein product	4989856	4991637	1	-
FGRRES_15857	FGSG_15857	FGRAMPH1_01G03691	Anaphase-promoting complex subunit 11	4992586	4993059	1	-
FGRRES_01508	FGSG_01508	FGRAMPH1_01G03693	thiosulfate sulfurtransferase	4993728	4994799	1	-
FGRRES_01509	FGSG_01509	FGRAMPH1_01G03695	40S ribosomal protein S2	4995480	4996513	1	-
FGRRES_01510	FGSG_01510	FGRAMPH1_01G03697	telomere length regulator rif1	4997238	5002617	1	-
FGRRES_01511	FGSG_01511	FGRAMPH1_01G03699	guanine nucleotide exchange factor synembryn	5003626	5005183	1	-
FGRRES_01512	FGSG_01512	FGRAMPH1_01G03701	testis-specific chromo y 1	5005932	5006484	1	Triticum (related: Wheat)
FGRRES_01513	FGSG_01513	FGRAMPH1_01G03703	hypothetical protein	5006842	5007387	1	-
FGRRES_01514	FGSG_01514	FGRAMPH1_01G03705	hypothetical protein	5007739	5008431	1	-
FGRRES_01515	FGSG_01515	FGRAMPH1_01G03707	transcription factor	5009126	5011252	1	Triticum (related: Wheat)
FGRRES_01516	FGSG_01516	FGRAMPH1_01G03709	60S ribosomal protein L20	5011445	5012093	1	-
FGRRES_01517	FGSG_01517	FGRAMPH1_01G03711	hypothetical protein	5012874	5013349	1	-
FGRRES_01518	FGSG_01518	FGRAMPH1_01G03713	hypothetical protein	5021924	5023651	1	-
FGRRES_01519	FGSG_01519	FGRAMPH1_01G03715	COP9 signalosome complex subunit 12	5025584	5027392	1	-
FGRRES_01520	FGSG_01520	FGRAMPH1_01G03717	btb poz containing	5028541	5029553	1	-
FGRRES_01521	FGSG_01521	ND	ND	5031042	5032087	1	-
FGRRES_01522	FGSG_01522	FGRAMPH1_01G03721	phosphatase 1 regulatory subunit SDS22	5033030	5034277	1	-
FGRRES_01523	FGSG_01523	FGRAMPH1_01G03723	NAD(P)H-dependent D-xylose reductase	5034686	5036011	1	-
FGRRES_15858	FGSG_15858	FGRAMPH1_01G03725	unnamed protein product	5038363	5041009	1	-
FGRRES_01525	FGSG_01525	FGRAMPH1_01G03727	tat pathway signal sequence	5041207	5042382	1	-
FGRRES_01526	FGSG_01526	FGRAMPH1_01G03729	peroxisomal long-chain fatty acid import 2	5043432	5046013	1	-
FGRRES_01527	FGSG_01527	FGRAMPH1_01G03731	phosphatase psr1	5049824	5051389	1	-
FGRRES_01528_M	FGSG_01528	FGRAMPH1_01G03733	transport Sec61 subunit beta	5052817	5053418	1	-
FGRRES_01529	FGSG_01529	FGRAMPH1_01G03735	hypothetical protein	5054388	5055026	1	-
FGRRES_01530	FGSG_01530	FGRAMPH1_01G03737	glucosyl glucuronosyl	5055479	5059516	1	-
FGRRES_01531	FGSG_01531	FGRAMPH1_01G03739	fmn-dependent dehydrogenase	5063007	5064213	1	-
FGRRES_01532	FGSG_01532	FGRAMPH1_01G03741	hypothetical protein	5065373	5066863	1	-
FGRRES_01533	FGSG_01533	FGRAMPH1_01G03743	choline transporter	5067397	5069683	1	-
FGRRES_01534	FGSG_01534	FGRAMPH1_01G03745	dolichyl-phosphate-mannose-protein mannosyltransferase 2	5071688	5072455	1	-
FGRRES_01535	FGSG_01535	FGRAMPH1_01G03747	Ras-related RABB1b	5072941	5075376	1	-
FGRRES_01536	FGSG_01536	FGRAMPH1_01G03749	ring finger	5077455	5079364	1	-
FGRRES_01537	FGSG_01537	FGRAMPH1_01G03751	mitotic-spindle organizing 1	5079772	5080115	1	-
FGRRES_01538	FGSG_01538	FGRAMPH1_01G03753	kinetochore spc25	5080535	5081366	1	-
FGRRES_01539	FGSG_01539	FGRAMPH1_01G03755	rna polymerase i-specific transcription-initiation factor rrn6	5081864	5084999	1	-
FGRRES_01540	FGSG_01540	FGRAMPH1_01G03757	PITH domain-containing	5085363	5086091	1	-
FGRRES_01541	FGSG_01541	FGRAMPH1_01G03761	60s ribosomal l3	5086451	5087449	1	-
FGRRES_01542	FGSG_01542	FGRAMPH1_01G03759	cytochrome oxidase assembly	5087650	5088356	1	-
FGRRES_01543	FGSG_01543	FGRAMPH1_01G03763	hypothetical protein	5088680	5089454	1	-
FGRRES_01544	FGSG_01544	ND	ND	5089609	5093718	1	-
FGRRES_15859_M	FGSG_15859	ND	ND	5095960	5097320	1	-
FGRRES_01545	FGSG_01545	FGRAMPH1_01G03769	atp-dependent rna helicase dhx35	5098342	5099961	1	-
FGRRES_20044	FGSG_20044	ND	ND	5101349	5101561	1	-
FGRRES_01546	FGSG_01546	FGRAMPH1_01G03773	hypothetical protein	5101799	5102487	1	-
FGRRES_01547	FGSG_01547	ND	ND	5102984	5105295	1	-
FGRRES_01548	FGSG_01548	FGRAMPH1_01G03777	hypothetical protein	5109006	5110370	1	-
FGRRES_15860	FGSG_15860	FGRAMPH1_01G03779	hypothetical protein	5111470	5114151	1	-
FGRRES_01550	FGSG_01550	FGRAMPH1_01G03781	dash complex subunit dad2	5115386	5115916	1	-
FGRRES_01551	FGSG_01551	FGRAMPH1_01G03783	hypothetical protein	5116233	5118382	1	-
FGRRES_01552	FGSG_01552	FGRAMPH1_01G03785	retrograde transporter	5118765	5119489	1	-
FGRRES_01553	FGSG_01553	FGRAMPH1_01G03787	ribosomal rna-processing 12	5119860	5123652	1	-
FGRRES_01554	FGSG_01554	FGRAMPH1_01G03789	hypothetical protein	5124075	5126712	1	-
FGRRES_11965	FGSG_11965	FGRAMPH1_01G03791	hypothetical protein	5129464	5130069	1	-
FGRRES_01555	FGSG_01555	FGRAMPH1_01G03793	ribonuclease z	5130309	5132071	1	Maize
FGRRES_01556	FGSG_01556	FGRAMPH1_01G03795	related to heterokaryon incompatibility het-6	5132822	5134718	1	-
FGRRES_01557	FGSG_01557	FGRAMPH1_01G03797	histidine acid	5135077	5136912	1	-
FGRRES_01558	FGSG_01558	FGRAMPH1_01G03799	dna damage-responsive transcriptional repressor rph1	5140047	5144794	1	Triticum (related: Wheat)
FGRRES_01559	FGSG_01559	FGRAMPH1_01G03801	serine threonine kinase	5145836	5146819	1	Triticum (related: Wheat)
FGRRES_01560	FGSG_01560	FGRAMPH1_01G03803	aminotransferase	5147587	5149071	1	-
FGRRES_01561	FGSG_01561	ND	ND	5149970	5154178	1	-
FGRRES_01562	FGSG_01562	FGRAMPH1_01G03807	Regulator of drug sensitivity 2	5156272	5158774	1	Triticum (related: Wheat)
FGRRES_01563	FGSG_01563	FGRAMPH1_01G03809	transcription factor	5159294	5162661	1	-
FGRRES_01564	FGSG_01564	FGRAMPH1_01G03811	transcription factor	5162938	5165481	1	Triticum (related: Wheat)
FGRRES_01565	FGSG_01565	FGRAMPH1_01G03813	hypothetical protein	5167352	5167979	1	-
FGRRES_01566	FGSG_01566	FGRAMPH1_01G03815	unnamed protein product	5168355	5169096	1	-
FGRRES_01567	FGSG_01567	FGRAMPH1_01G03819	adenosine deaminase	5173139	5174200	1	-
FGRRES_15861	FGSG_15861	FGRAMPH1_01G03817	ubiquitin conjugation factor E4 B	5174546	5177981	1	-
FGRRES_11967	FGSG_11967	FGRAMPH1_01G03821	traf-type zinc finger	5179065	5180654	1	-
FGRRES_01569	FGSG_01569	ND	ND	5183379	5186341	1	-
FGRRES_20045	FGSG_20045	ND	ND	5187067	5187301	1	-
FGRRES_01570	FGSG_01570	ND	ND	5187491	5188878	1	-
FGRRES_01571	FGSG_01571	FGRAMPH1_01G03829	hormone-sensitive lipase	5190811	5193120	1	-
FGRRES_01572	FGSG_01572	FGRAMPH1_01G03831	glutamate decarboxylase 1	5195853	5197898	1	-
FGRRES_01573	FGSG_01573	FGRAMPH1_01G03833	acetylornithine aminotransferase	5198272	5199677	1	-
FGRRES_01574	FGSG_01574	FGRAMPH1_01G03835	related to autophagy Atg27	5200466	5201610	1	-
FGRRES_17606	FGSG_17606	ND	ND	5202491	5205661	1	-
FGRRES_11970	FGSG_11970	ND	ND	5206289	5207615	1	-
FGRRES_01575	FGSG_01575	FGRAMPH1_01G03841	translation initiation factor eIF-2B subunit gamma	5208256	5210048	1	-
FGRRES_01576	FGSG_01576	FGRAMPH1_01G03843	transcription factor	5217630	5218774	1	Triticum (related: Wheat)
FGRRES_01577	FGSG_01577	FGRAMPH1_01G03845	hypothetical protein	5223718	5226040	1	-
FGRRES_01578	FGSG_01578	FGRAMPH1_01G03847	hypothetical protein	5228741	5230438	1	-
FGRRES_20046	FGSG_20046	ND	ND	5230545	5230727	1	-
FGRRES_01579	FGSG_01579	FGRAMPH1_01G03851	hypothetical protein	5231132	5231652	1	-
FGRRES_01580	FGSG_01580	FGRAMPH1_01G03853	TPA_inf: GPR1 FUN34 -class plasma membrane	5233842	5234927	1	-
FGRRES_01581	FGSG_01581	FGRAMPH1_01G03855	3-oxoadipate enol-lactonase 2	5235791	5237395	1	-
FGRRES_01582	FGSG_01582	FGRAMPH1_01G03857	rna-dependent rna polymerase 1	5238348	5242285	1	-
FGRRES_01583	FGSG_01583	FGRAMPH1_01G03859	hypothetical protein	5244762	5246367	1	-
FGRRES_01584	FGSG_01584	FGRAMPH1_01G03861	multidrug resistance fnx1	5246989	5248925	1	-
FGRRES_20047	FGSG_20047	ND	ND	5249341	5249828	1	-
FGRRES_20048	FGSG_20048	ND	ND	5250772	5251968	1	-
FGRRES_15862	FGSG_15862	FGRAMPH1_01G03867	hypothetical protein	5252237	5253646	1	-
FGRRES_20049	FGSG_20049	ND	ND	5255329	5255648	1	-
FGRRES_01586	FGSG_01586	FGRAMPH1_01G03871	Retinol dehydrogenase 14	5256713	5257853	1	-
FGRRES_01587	FGSG_01587	FGRAMPH1_01G03873	hypothetical protein	5258212	5260340	1	-
FGRRES_11971	FGSG_11971	FGRAMPH1_01G03875	hypothetical protein	5261696	5262081	1	-
FGRRES_01588	FGSG_01588	FGRAMPH1_01G03877	membrane ycf1	5262948	5265129	1	Wheat

### Sheet: B) Causal mutation id
#CHROM	POS	Gene ID (RRES v4.0)	Type	[INRA156]	[INRA171]	NucChange	Proteic Change	Stage 2	ProveanScore	Stage 3	Stage 4	Comments from manual investigation
1	4034436	FGRRES_11913	synonymous_variant	T	C	c.1050C>T	p.Pro350Pro	No	ND	No	No
1	4047813	FGRRES_01230	missense_variant	A	G	c.292G>A	p.Ala98Thr	Yes	-1.958	No	No
1	4060561	FGRRES_01234	synonymous_variant	A	G	c.6333C>T	p.Gly2111Gly	No	ND	No	No
1	4070640	FGRRES_01235	synonymous_variant	C	T	c.54T>C	p.Tyr18Tyr	No	ND	No	No
1	4070645	FGRRES_01235	missense_variant	C	T	c.59T>C	p.Ile20Thr	Yes	-4.448	Yes	No	Affected by two different deleterious variants in both strains
1	4071517	FGRRES_01235	missense_variant	G	C	c.822G>C	p.Lys274Asn	Yes	-3.582	Yes	No	Affected by two different deleterious variants in both strains
1	4084774	FGRRES_01241_M	intron_variant	GT	G	c.375-86delT	-	No	ND	No	No
1	4104929	FGRRES_11915	missense_variant	G	A	c.409A>G	p.Lys137Glu	Yes	-0.982	No	No
1	4127453	FGRRES_01251	synonymous_variant	T	C	c.2352C>T	p.Tyr784Tyr	No	ND	No	No
1	4303964	FGRRES_01302	synonymous_variant	A	G	c.1308C>T	p.Ser436Ser	No	ND	No	No
1	4304648	FGRRES_01302	missense_variant	C	T	c.673A>G	p.Ile225Val	Yes	-0.567	No	No
1	4377443	FGRRES_01320	synonymous_variant	T	C	c.1884A>G	p.Gly628Gly	No	ND	No	No
1	4380366	FGRRES_15006	synonymous_variant	A	G	c.9A>G	p.Lys3Lys	No	ND	No	No
1	4387921	FGRRES_01323	missense_variant	G	T	c.883G>T	p.Asp295Tyr	Yes	-3.933	Yes	Yes	Candidate
1	4405725	FGRRES_01328	missense_variant	A	G	c.913G>A	p.Val305Ile	Yes	-0.8	No	No
1	4412439	FGRRES_01332	synonymous_variant	G	A	c.1032T>C	p.Pro344Pro	No	ND	No	No
1	4448596	FGRRES_01341	synonymous_variant	A	G	c.726C>T	p.Ser242Ser	No	ND	No	No
1	4466653	FGRRES_01347	synonymous_variant	C	T	c.663C>T	p.Pro221Pro	No	ND	No	No
1	4468328	FGRRES_01347	disruptive_inframe_insertion	AGAGGATGAGGAT	AGAGGAT	c.2214_2225dupTGAGGATGAGGA	p.Asp738_Glu741dup	Yes	0.924466	No	No
1	4480165	FGRRES_20040	intron_variant	C	T	c.6+28G>A	-	No	ND	No	No
1	4501900	FGRRES_01358	missense_variant	G	A	c.284C>T	p.Pro95Leu	Yes	-1.783	No	No
1	4506196	FGRRES_01359	missense_variant	A	G	c.1732G>A	p.Gly578Ser	Yes	1.664	No	No
1	4525826	FGRRES_01364	synonymous_variant	A	C	c.1731G>T	p.Pro577Pro	No	ND	No	No
1	4532654	FGRRES_01366	missense_variant	T	C	c.445C>T	p.Leu149Phe	Yes	-0.611	No	No
1	4532820	FGRRES_01366	missense_variant	C	T	c.611C>T	p.Ala204Val	Yes	-0.808	No	No
1	4601724	FGRRES_01391	missense_variant	G	T	c.984G>T	p.Gln328His	Yes	-3.829	Yes	No	This mutation affect another French isolate, presenting different phenotypes (Laurent et al., 2016a)
1	4608163	FGRRES_01393	synonymous_variant	T	C	c.774C>T	p.Ser258Ser	No	ND	No	No
1	4615842	FGRRES_01397	splice_region_variant&intron_variant	AT	A	c.540+8delT	-	No	ND	No	No
1	4615853	FGRRES_01397	intron_variant	A	G	c.540+18G>A	-	No	ND	No	No
1	4615854	FGRRES_01397	intron_variant	T	A	c.540+19A>T	-	No	ND	No	No
1	4615854	FGRRES_01397	intron_variant	A	ATT	c.540+19_540+20insTT	-	No	ND	No	No
1	4639210	FGRRES_15847	missense_variant	A	C	c.1469C>A	p.Thr490Lys	Yes	0.705	No	No
1	4639219	FGRRES_15847	missense_variant	C	A	c.1478A>C	p.Glu493Ala	Yes	0.73	No	No
1	4653311	FGRRES_01410_M	synonymous_variant	C	T	c.1110C>T	p.Pro370Pro	No	ND	No	No
1	4666602	FGRRES_15848	missense_variant	C	T	c.181T>C	p.Ser61Pro	Yes	-0.683	No	No
1	4680644	FGRRES_01417	missense_variant	A	G	c.185T>C	p.Met62Thr	Yes	-3.125	Yes	No	This mutation affect another French isolate, presenting different phenotypes (Laurent et al., 2016a)
1	4731726	FGRRES_01428	disruptive_inframe_deletion	G	GTGTTGCTGTTGC	c.678_689delGCAACAGCAACA	p.Gln226_Gln229del	Yes	2.148	No	No
1	4737400	FGRRES_01429	missense_variant	G	A	c.311C>T	p.Ser104Leu	Yes	-1.425	No	No
1	4752755	FGRRES_01433	synonymous_variant	A	C	c.4830T>G	p.Gly1610Gly	No	ND	No	No
1	4753844	FGRRES_01433	synonymous_variant	T	A	c.3741A>T	p.Val1247Val	No	ND	No	No
1	4774048	FGRRES_01439	intron_variant	C	CA	c.295+9_295+10insA	-	No	ND	No	No
1	4787138	FGRRES_11955	missense_variant	G	A	c.620G>A	p.Ser207Asn	Yes	-2.958	Yes	Yes	Candidate
1	4834232	FGRRES_01454	missense_variant	G	A	c.86A>G	p.Glu29Gly	Yes	-3.178	Yes	Yes	Candidate
1	4872125	FGRRES_01470	missense_variant	A	C	c.1410G>T	p.Lys470Asn	Yes	-0.938	No	No
1	4875084	FGRRES_11959	synonymous_variant	T	C	c.327G>A	p.Glu109Glu	No	ND	No	No
1	4903176	FGRRES_01476	intron_variant	C	T	c.44-35T>C	-	No	ND	No	No
1	4906526	FGRRES_15128	frameshift_variant	T	TTTGC	c.251_254dupGCAA	p.Arg89fs	Yes	ND	Yes	No	Gene affected by another predicted "loss of function" variant in other French isolates, showing contrasted phenotypes (Laurent et al., 2016a)
1	4910307	FGRRES_01478	missense_variant	C	T	c.857G>A	p.Arg286His	Yes	-0.172	No	No
1	4925808	FGRRES_15853	missense_variant	C	T	c.335T>C	p.Val112Ala	Yes	-0.688	No	No
1	4933869	FGRRES_01484	missense_variant	A	C	c.1631A>C	p.Glu544Ala	Yes	-0.784	No	No
1	4951371	FGRRES_15854	missense_variant	C	A	c.403G>T	p.Ala135Ser	Yes	-0.462	No	No
1	4954826	FGRRES_01496	synonymous_variant	G	A	c.1659C>T	p.Asn553Asn	No	ND	No	No
1	4961935	FGRRES_01497	synonymous_variant	T	C	c.4899G>A	p.Arg1633Arg	No	ND	No	No
1	4961936	FGRRES_01497	missense_variant	T	C	c.4898G>A	p.Arg1633Lys	Yes	-2.3	No	No
1	4996035	FGRRES_01509	synonymous_variant	C	T	c.363C>T	p.Thr121Thr	No	ND	No	No
1	5057612	FGRRES_01530	synonymous_variant	A	G	c.1746C>T	p.Arg582Arg	No	ND	No	No
1	5067772	FGRRES_01533	synonymous_variant	A	G	c.1887C>T	p.Arg629Arg	No	ND	No	No
1	5084793	FGRRES_01539	missense_variant	C	T	c.2857C>T	p.Pro953Ser	Yes	-0.128	No	No
1	5086062	FGRRES_01540	missense_variant	A	G	c.649G>A	p.Gly217Arg	Yes	-1.376	No	No
1	5086532	FGRRES_01541	missense_variant	A	G	c.82G>A	p.Ala28Thr	Yes	0.464	No	No
1	5086609	FGRRES_01541	synonymous_variant	T	C	c.159C>T	p.Ser53Ser	No	ND	No	No
1	5086630	FGRRES_01541	synonymous_variant	T	C	c.180C>T	p.Ser60Ser	No	ND	No	No
1	5090131	FGRRES_01544	missense_variant	G	T	c.2689A>C	p.Asn897His	Yes	-1.354	No	No
1	5090132	FGRRES_01544	synonymous_variant	A	G	c.2688C>T	p.Leu896Leu	No	ND	No	No
1	5099191	FGRRES_01545	missense_variant	T	C	c.850C>T	p.Pro284Ser	Yes	-3.493	Yes	No	This mutation affect another French isolate, presenting different phenotypes (Laurent et al., 2016a)
1	5109830	FGRRES_01548	synonymous_variant	T	C	c.825C>T	p.Asn275Asn	No	ND	No	No
1	5118979	FGRRES_01552	synonymous_variant	G	A	c.447C>T	p.Ala149Ala	No	ND	No	No
1	5122246	FGRRES_01553	missense_variant	A	C	c.2308A>C	p.Thr770Pro	Yes	-2.015	Yes	Yes	Candidate
1	5125217	FGRRES_01554	missense_variant	T	G	c.1330C>A	p.Pro444Thr	Yes	-0.791	No	No
1	5125468	FGRRES_01554	missense_variant	A	G	c.1079C>T	p.Ser360Leu	Yes	-1.793	No	No
1	5129548	FGRRES_11965	synonymous_variant	G	C	c.522G>C	p.Ser174Ser	No	ND	No	No
1	5131378	FGRRES_01555	synonymous_variant	T	C	c.1014T>C	p.Leu338Leu	No	ND	No	No
1	5160675	FGRRES_01563	missense_variant&splice_region_variant	T	G	c.1336G>T	p.Asp446Tyr	Yes	-0.769	No	No
1	5162369	FGRRES_01563	synonymous_variant	C	T	c.2448C>T	p.Tyr816Tyr	No	ND	No	No
1	5179690	FGRRES_11967	missense_variant	G	A	c.965C>T	p.Thr322Ile	Yes	1.441	No	No
1	5187814	FGRRES_01570	synonymous_variant	T	C	c.240T>C	p.Gly80Gly	No	ND	No	No
1	5187820	FGRRES_01570	synonymous_variant	A	C	c.246A>C	p.Gly82Gly	No	ND	No	No
1	5187850	FGRRES_01570	synonymous_variant	C	T	c.276C>T	p.Leu92Leu	No	ND	No	No
1	5207069	FGRRES_11970	missense_variant	C	T	c.409A>G	p.Ser137Gly	Yes	-0.752	No	No
1	5224190	FGRRES_01577	missense_variant	G	A	c.394G>A	p.Glu132Lys	Yes	-0.508	No	No
1	5226001	FGRRES_01577	missense_variant	T	A	c.1974A>T	p.Gln658His	Yes	-1.242	No	No
1	5242150	FGRRES_01582	synonymous_variant	C	T	c.3699C>T	p.Cys1233Cys	No	ND	No	No
1	5245645	FGRRES_01583	missense_variant	G	A	c.832G>A	p.Gly278Ser	Yes	-0.069	No	No
1	5246165	FGRRES_01583	missense_variant	C	T	c.1352T>C	p.Val451Ala	Yes	0.367	No	No
1	5252258	FGRRES_15862	synonymous_variant	A	G	c.1335T>C	p.Phe445Phe	No	ND	No	No
1	5252694	FGRRES_15862	intron_variant	C	T	c.917-18A>G	-	No	ND	No	No
1	5253315	FGRRES_15862	disruptive_inframe_deletion	C	CCTT	c.329_331delAAG	p.Glu110del	Yes	-1.4	No	No
1	5258936	FGRRES_01587	missense_variant	T	C	c.1301A>G	p.Gln434Arg	Yes	-0.422	No	No
1	5263313	FGRRES_01588	missense_variant	G	C	c.1810G>C	p.Glu604Gln	Yes	-0.827	No	No
1	5264079	FGRRES_01588	synonymous_variant	T	A	c.1044A>T	p.Thr348Thr	No	ND	No	No
1	5264082	FGRRES_01588	synonymous_variant	A	G	c.1041T>C	p.Pro347Pro	No	ND	No	No
1	5264154	FGRRES_01588	synonymous_variant	A	G	c.969T>C	p.Val323Val	No	ND	No	No
1	5264229	FGRRES_01588	synonymous_variant	G	A	c.894C>T	p.Val298Val	No	ND	No	No
1	5264235	FGRRES_01588	synonymous_variant	G	A	c.888C>T	p.Ala296Ala	No	ND	No	No
1	5264238	FGRRES_01588	synonymous_variant	G	A	c.885C>T	p.Ser295Ser	No	ND	No	No
1	5264247	FGRRES_01588	synonymous_variant	A	G	c.876T>C	p.Gly292Gly	No	ND	No	No
1	5264769	FGRRES_01588	disruptive_inframe_deletion	A	AGCATCAGTGGTAGCAGTGCCG	c.333_353delCGGCACTGCTACCACTGATGC	p.Gly112_Ala118del	Yes	-3.627	Yes	No	This gene is affected by another mutation in both strains with deleterious effect
